# Synteny-aware microbial pangenome graphs reveal blueprints of genomic variation

**DOI:** 10.64898/2026.07.03.736256

**Authors:** Alexander Henoch, Metehan Sever, Sarah J. Tucker, Florian Trigodet, Iva Veseli, Tianyi Chang, James O. McInerney, Arda Söylev, Kelle C. Freel, Michael S Rappé, A. Murat Eren

## Abstract

Pangenomics quantifies the conserved and variable gene repertoire among genomes, but popular implementations ignore gene synteny. Graph-based approaches incorporate both gene homology and synteny, but become difficult to interpret due to pervasive rearrangements. Here we present network-pruning and graph-layout algorithms that enable interactive, synteny-aware quantification and visualization of gene conservation and variability. Applied to 29 genomes of the marine genus *Undatipelagibacter* (formerly SAR11 subclade Ia.3.VI), we find that genomic variability forms not a few hypervariable islands against a static backbone but a structured continuum, whose variable regions differ in scale, topology, function, and evolutionary character. Genome variation spans from ancient, specialized regions of hundreds of genes whose propensity to vary is conserved across genera, to single hypervariable genes shaped by epistatic co-selection with partners dispersed genome-wide, and shows that chromosomal context carries evolutionary information synteny-unaware pangenomics cannot capture, and some evolutionary processes act on entire functional subsystems throughout a pangenome.
