## Supplementary Table 1 for "Synteny-aware microbial pangenome graphs reveal blueprints of genomic variation"

### Sheet: Dataset ANI
key	HIMB122	HIMB140	HIMB1488	HIMB1491	HIMB1493	HIMB1506	HIMB1507	HIMB1513	HIMB1518	HIMB1526	HIMB1552	HIMB1556	HIMB1559	HIMB1573	HIMB1577	HIMB1593	HIMB1597	HIMB1611	HIMB1631	HIMB1636	HIMB1641	HIMB1662	HIMB1685	HIMB1701	HIMB1702	HIMB1723	HIMB1758	HIMB1765	HIMB1770
HIMB122	1	0.945721	0.946531	0.945228	0.950949	0.944691	0.948346	0.953147	0.950941	0.950902	0.950902	0.951318	0.945059	0.94397	0.946647	0.949624	0.944773	0.951719	0.946626	0.951249	0.951469	0.949672	0.938736	0.947988	0.951362	0.950468	0.951713	0.949019	0.950924
HIMB140	0.945937	1	0.943995	0.944892	0.945525	0.942422	0.9467	0.947539	0.945533	0.945723	0.945762	0.945471	0.944735	0.940726	0.948414	0.944689	0.944799	0.947566	0.948418	0.945506	0.94548	0.946911	0.937985	0.944375	0.945542	0.94569	0.947882	0.945475	0.945523
HIMB1488	0.947045	0.944453	1	0.943454	0.944836	0.949874	0.947074	0.945583	0.945137	0.946876	0.946883	0.947159	0.944086	0.940995	0.946312	0.943079	0.944126	0.948274	0.946321	0.947171	0.947179	0.946102	0.935894	0.944567	0.947162	0.947112	0.948218	0.946096	0.944836
HIMB1491	0.94484	0.94458	0.94253	1	0.948121	0.942083	0.947827	0.945364	0.948105	0.947108	0.947135	0.947991	0.944106	0.942766	0.946721	0.94964	0.943788	0.945491	0.946703	0.948323	0.948103	0.947786	0.940893	0.944787	0.948093	0.946919	0.945487	0.944184	0.94812
HIMB1493	0.950974	0.944987	0.943885	0.947707	1	0.945395	0.94807	0.951657	0.999967	0.954103	0.954121	0.955066	0.942607	0.940983	0.94666	0.950095	0.942517	0.949656	0.946633	0.955604	0.954954	0.952712	0.937572	0.948514	0.955232	0.9524	0.949652	0.94889	0.999994
HIMB1506	0.94442	0.941934	0.950088	0.943365	0.944817	1	0.945655	0.946282	0.945093	0.947509	0.947539	0.947227	0.943671	0.941283	0.943602	0.94419	0.943485	0.945404	0.943583	0.947134	0.947282	0.94522	0.934948	0.94569	0.947236	0.943205	0.945962	0.944796	0.944582
HIMB1507	0.948437	0.946695	0.94768	0.94861	0.948557	0.945226	1	0.948031	0.948115	0.949594	0.949592	0.949761	0.946915	0.943585	0.950876	0.947516	0.946748	0.952192	0.950886	0.949598	0.949395	0.952058	0.939326	0.947266	0.95011	0.950527	0.952247	0.947752	0.94852
HIMB1513	0.953403	0.946758	0.9452	0.944988	0.951865	0.945902	0.94793	1	0.952312	0.952438	0.952436	0.952181	0.943987	0.943699	0.946471	0.951165	0.943963	0.95202	0.946478	0.952244	0.952192	0.949379	0.938293	0.949044	0.952142	0.951899	0.952011	0.949194	0.951861
HIMB1518	0.950902	0.944211	0.94542	0.947682	0.999982	0.945496	0.947556	0.952013	1	0.952194	0.952214	0.953666	0.942625	0.942233	0.946155	0.950004	0.942579	0.949605	0.946158	0.953864	0.953293	0.951597	0.937957	0.948456	0.953823	0.952902	0.949626	0.949146	0.999979
HIMB1526	0.950469	0.944882	0.946113	0.946644	0.95371	0.947538	0.949166	0.95311	0.95334	1	0.999967	0.998641	0.94461	0.942433	0.946641	0.951325	0.94431	0.951375	0.946642	0.99876	0.999646	0.95896	0.939858	0.949815	0.99849	0.952263	0.951349	0.950006	0.953706
HIMB1552	0.950497	0.94602	0.946008	0.947223	0.95318	0.947037	0.950295	0.951802	0.952819	0.999966	1	0.998391	0.944227	0.942774	0.94648	0.951232	0.944001	0.951045	0.946487	0.998555	0.999434	0.95884	0.940132	0.949103	0.998101	0.952605	0.951058	0.949137	0.953157
HIMB1556	0.950405	0.944909	0.94586	0.948176	0.953921	0.946123	0.949818	0.95187	0.953914	0.998372	0.99839	1	0.943728	0.942374	0.946359	0.95102	0.943584	0.950235	0.946353	0.99785	0.998619	0.958418	0.939497	0.948575	0.999135	0.954275	0.950271	0.949094	0.953918
HIMB1559	0.945041	0.943972	0.942193	0.944446	0.941871	0.942594	0.946608	0.944339	0.94251	0.94465	0.944688	0.944156	1	0.941553	0.945114	0.945087	0.999329	0.945374	0.945118	0.944089	0.944275	0.944783	0.941333	0.942499	0.944365	0.9418	0.945442	0.946217	0.94185
HIMB1573	0.94424	0.941191	0.941498	0.943524	0.94172	0.940975	0.943629	0.943657	0.94196	0.942231	0.942254	0.941795	0.942215	1	0.942656	0.944477	0.942119	0.942158	0.942659	0.941849	0.941875	0.944378	0.940272	0.940837	0.941828	0.942662	0.94231	0.942415	0.941701
HIMB1577	0.94615	0.947857	0.946293	0.946127	0.947316	0.943267	0.949809	0.947223	0.947275	0.946279	0.946277	0.94597	0.945159	0.94273	1	0.945829	0.945169	0.949155	0.999985	0.946067	0.946016	0.950132	0.939407	0.944013	0.945942	0.947338	0.94916	0.947264	0.947286
HIMB1593	0.949736	0.944217	0.942989	0.949823	0.950234	0.943696	0.947424	0.95101	0.950224	0.951066	0.951096	0.950883	0.944216	0.943694	0.944831	1	0.944287	0.947895	0.944835	0.95089	0.950953	0.950737	0.941862	0.948153	0.950802	0.950217	0.947922	0.949077	0.950199
HIMB1597	0.94447	0.944755	0.944987	0.944719	0.942319	0.944186	0.947064	0.944588	0.942935	0.944056	0.944058	0.943821	0.999363	0.942957	0.945616	0.944089	1	0.944944	0.945573	0.943746	0.943835	0.944544	0.942346	0.942277	0.944025	0.941967	0.945107	0.946124	0.942319
HIMB1611	0.951286	0.948003	0.94803	0.946882	0.950183	0.945423	0.951993	0.951495	0.950169	0.951095	0.951091	0.950711	0.946248	0.941917	0.949617	0.949043	0.946137	1	0.949629	0.950807	0.950778	0.954259	0.940404	0.950521	0.95065	0.949365	0.999072	0.950538	0.950178
HIMB1631	0.947089	0.948492	0.946799	0.946789	0.947099	0.943878	0.950407	0.947225	0.947055	0.946694	0.946694	0.946349	0.945513	0.941984	0.999985	0.946057	0.945518	0.949718	1	0.94649	0.946439	0.951023	0.939586	0.944774	0.946343	0.948409	0.949691	0.947292	0.947076
HIMB1636	0.950414	0.94453	0.947342	0.948812	0.955578	0.946847	0.949225	0.952319	0.955092	0.99855	0.998571	0.997918	0.94394	0.942756	0.946111	0.951205	0.943705	0.950753	0.946105	1	0.99874	0.958472	0.939255	0.949313	0.997681	0.95359	0.950732	0.949309	0.955578
HIMB1641	0.950808	0.944921	0.946705	0.947771	0.954122	0.946637	0.949306	0.952485	0.953779	0.999666	0.999683	0.998694	0.944965	0.941794	0.946023	0.951252	0.944657	0.950898	0.94601	0.998739	1	0.958345	0.938916	0.949259	0.998306	0.953911	0.950906	0.949819	0.954119
HIMB1662	0.948994	0.946258	0.946614	0.947342	0.951992	0.944998	0.95199	0.949299	0.951955	0.959196	0.95919	0.958682	0.944355	0.944	0.950357	0.95042	0.943953	0.954306	0.950368	0.958835	0.958772	1	0.939366	0.949177	0.958684	0.951264	0.954294	0.949311	0.951976
HIMB1685	0.939203	0.938446	0.934369	0.940333	0.938829	0.934215	0.939071	0.938658	0.938721	0.940669	0.940704	0.940391	0.941668	0.94033	0.940081	0.941466	0.941496	0.939469	0.940081	0.940336	0.940401	0.939783	1	0.937965	0.940428	0.938706	0.939467	0.9388	0.938794
HIMB1701	0.948339	0.944289	0.945417	0.944827	0.948687	0.94516	0.947088	0.949194	0.948695	0.949132	0.949166	0.949201	0.942436	0.94048	0.944474	0.948356	0.942405	0.949698	0.944455	0.948876	0.948922	0.949412	0.936852	1	0.949193	0.946441	0.949711	0.947807	0.948685
HIMB1702	0.950527	0.944117	0.945722	0.947609	0.954155	0.946293	0.949715	0.951849	0.954136	0.998433	0.998458	0.999268	0.943876	0.941614	0.946318	0.951134	0.943666	0.950604	0.946317	0.99769	0.998218	0.958792	0.939618	0.949781	1	0.953417	0.950579	0.949501	0.954152
HIMB1723	0.951027	0.94496	0.948015	0.947022	0.953175	0.944914	0.950687	0.95206	0.953163	0.952329	0.952358	0.953815	0.94158	0.942429	0.947322	0.950583	0.941561	0.948965	0.947338	0.953382	0.953748	0.950954	0.937449	0.946256	0.953412	1	0.949157	0.949246	0.953174
HIMB1758	0.950746	0.947654	0.947643	0.945021	0.949737	0.945074	0.951499	0.951214	0.949718	0.95031	0.95031	0.949827	0.945434	0.942735	0.949035	0.948338	0.945293	0.999592	0.949026	0.949819	0.949797	0.953933	0.939043	0.949728	0.949727	0.949217	1	0.949632	0.949733
HIMB1765	0.948984	0.944669	0.946049	0.944248	0.948872	0.94401	0.946986	0.94918	0.948833	0.949959	0.949958	0.949849	0.946238	0.942037	0.947445	0.949325	0.946215	0.94922	0.947445	0.949872	0.949771	0.949684	0.938502	0.947704	0.949924	0.949093	0.948938	1	0.948859
HIMB1770	0.950719	0.945428	0.943722	0.947956	0.999994	0.944883	0.948156	0.950732	0.999964	0.953628	0.953645	0.954691	0.942381	0.9413	0.94695	0.950522	0.942301	0.949607	0.946914	0.955289	0.9547	0.952644	0.938325	0.94836	0.954856	0.952617	0.949597	0.948416	1

### Sheet: GenomeInfo
Accession or *IMG Genome ID	Isolate ID	Genus	Historical Subclade	Sampling date (MM/DD/YY)	Depth (m)	Latitude (deg)	Longitude (deg)	Completeness	Contamination	GC (%)	Genome Size	Predicted # of genes	# of Contigs	Reference
2561511237*	HIMB122	Undatipelagibacter	Ia.3.VI	2005-05-17	2	21.5273	-157.809	100	0.9	29.27	1453514	1517	1	Brandon M.S. Thesis (2006)
GCF_025558165.1 / 2503754000*	HIMB140	Undatipelagibacter	Ia.3.VI	2005-05-17	2	21.4354	-157.778	99.5	0	29.35	1437929	1507	1	Brandon M.S. Thesis (2006)
JBNQSI000000000	HIMB1488	Undatipelagibacter	Ia.3.VI	2017-07-26	2	21.4364	-157.777	100	1.9	29.1	1537286	1626	1	Freel et al., (2025)
JBNAIO000000000	HIMB1491	Undatipelagibacter	Ia.3.VI	2017-07-26	2	21.4364	-157.777	100	0.2	29.7	1467756	1515	1	Freel et al., (2025)
JBNAIP000000000	HIMB1493	Undatipelagibacter	Ia.3.VI	2017-07-26	2	21.4364	-157.777	100	0	29.5	1434685	1487	1	Freel et al., (2025)
JBNAIS000000000	HIMB1506	Undatipelagibacter	Ia.3.VI	2017-07-26	2	21.4364	-157.777	99.5	1.4	29	1538265	1605	1	Freel et al., (2025)
JBNAIT000000000	HIMB1507	Undatipelagibacter	Ia.3.VI	2017-07-26	2	21.4364	-157.777	99.5	0.2	29.3	1478825	1540	1	Freel et al., (2025)
JBNAIV000000000	HIMB1513	Undatipelagibacter	Ia.3.VI	2017-07-26	2	21.4364	-157.777	98.8	2.4	29.8	1254225	1498	1	Freel et al., (2025)
JBNAIX000000000	HIMB1518	Undatipelagibacter	Ia.3.VI	2017-07-26	2	21.4364	-157.777	100	0	29.4	1453236	1509	1	Freel et al., (2025)
JBNAJA000000000	HIMB1526	Undatipelagibacter	Ia.3.VI	2017-07-26	2	21.4364	-157.777	100	0.5	29.2	1429321	1484	1	Freel et al., (2025)
JBNAJD000000000	HIMB1552	Undatipelagibacter	Ia.3.VI	2017-07-26	2	21.4364	-157.777	100	0.5	29.2	1429047	1480	1	Freel et al., (2025)
JBNAJE000000000	HIMB1556	Undatipelagibacter	Ia.3.VI	2017-07-26	2	21.4364	-157.777	100	0.6	29.3	1464125	1513	1	Freel et al., (2025)
JBNAJF000000000	HIMB1559	Undatipelagibacter	Ia.3.VI	2017-07-26	2	21.4364	-157.777	99.5	0.9	29.3	1489298	1567	1	Freel et al., (2025)
JBNAJH000000000	HIMB1573	Undatipelagibacter	Ia.3.VI	2017-07-26	2	21.4364	-157.777	100	0	29.1	1445466	1529	1	Freel et al., (2025)
JBNAJI000000000	HIMB1577	Undatipelagibacter	Ia.3.VI	2017-07-26	2	21.4364	-157.777	99.5	0.5	29.4	1444413	1514	1	Freel et al., (2025)
JBNAJK000000000	HIMB1593	Undatipelagibacter	Ia.3.VI	2017-07-26	2	21.4364	-157.777	100	0	29.3	1431235	1488	1	Freel et al., (2025)
JBNAJL000000000	HIMB1597	Undatipelagibacter	Ia.3.VI	2017-07-26	2	21.4364	-157.777	99.5	0.9	29.3	1489004	1556	1	Freel et al., (2025)
JBNAJM000000000	HIMB1611	Undatipelagibacter	Ia.3.VI	2017-07-26	2	21.4364	-157.777	100	0.5	29.4	1453537	1527	1	Freel et al., (2025)
JBNAJO000000000	HIMB1631	Undatipelagibacter	Ia.3.VI	2017-07-26	2	21.4364	-157.777	99.5	0.5	29.4	1444469	1515	1	Freel et al., (2025)
JBNAJP000000000	HIMB1636	Undatipelagibacter	Ia.3.VI	2017-07-26	2	21.4364	-157.777	100	0.5	29.3	1436164	1470	1	Freel et al., (2025)
JBNAJQ000000000	HIMB1641	Undatipelagibacter	Ia.3.VI	2017-07-26	2	21.4364	-157.777	100	0.5	29.3	1438404	1476	1	Freel et al., (2025)
JBNAJR000000000	HIMB1662	Undatipelagibacter	Ia.3.VI	2017-07-26	2	21.4364	-157.777	99.5	0	29.3	1421354	1481	1	Freel et al., (2025)
JBNAJS000000000	HIMB1685	Undatipelagibacter	Ia.3.VI	2017-07-26	2	21.4364	-157.777	100	0	28.9	1455495	1526	1	Freel et al., (2025)
JBNAJU000000000	HIMB1701	Undatipelagibacter	Ia.3.VI	2017-07-26	2	21.4364	-157.777	99.5	0.5	29.1	1485366	1547	1	Freel et al., (2025)
JBNAJV000000000	HIMB1702	Undatipelagibacter	Ia.3.VI	2017-07-26	2	21.4364	-157.777	100	0.5	29.3	1444148	1489	1	Freel et al., (2025)
JBNQSP000000000	HIMB1723	Undatipelagibacter	Ia.3.VI	2017-07-26	2	21.4364	-157.777	100	0	29.3	1475205	1531	1	Freel et al., (2025)
JBNAKB000000000	HIMB1758	Undatipelagibacter	Ia.3.VI	2017-07-26	2	21.4364	-157.777	100	0.5	29.4	1458764	1529	1	Freel et al., (2025)
JBNAKC000000000	HIMB1765	Undatipelagibacter	Ia.3.VI	2017-07-26	2	21.4364	-157.777	100	0	29.4	1436909	1502	1	Freel et al., (2025)
JBNAKD000000000	HIMB1770	Undatipelagibacter	Ia.3.VI	2017-07-26	2	21.4364	-157.777	100	0	29.4	1448693	1501	1	Freel et al., (2025)
