## Supplementary Table 2 for "Synteny-aware microbial pangenome graphs reveal blueprints of genomic variation"

### Sheet: PG to PGG to Motif Summary
	gene_cluster_type	syn_cluster_type	motif	num_syn_cluster	num_gene_cluster	num_gene_calls	percent_gene_cluster	percent_syn_cluster	percent_gene_calls	conversion_factor
0	accessory	accessory	VR	855	855	6330	23.7236	22.0816	14.3991	1
1	accessory	duplication	VR	52	18	170	0.499445	1.34298	0.386706	2.88889
2	accessory	rearrangement	VR	342	143	682	3.96781	8.83264	1.55138	2.39161
3	core	core	BB	1183	1183	34307	32.8246	30.5527	78.0396	1
4	core	core	VR	3	3	87	0.0832408	0.0774793	0.197903	1
5	core	duplication	BB	12	6	348	0.166482	0.309917	0.791611	2
6	core	duplication	Both	37	15	506	0.416204	0.955579	1.15102	2.46667
7	core	duplication	VR	2	1	37	0.0277469	0.0516529	0.0841655	2
8	core	rearrangement	VR	8	4	116	0.110988	0.206612	0.26387	2
9	singleton	duplication	VR	4	2	4	0.0554939	0.103306	0.00909897	2
10	singleton	singleton	VR	1374	1374	1374	38.1243	35.4855	3.1255	1
Total				3872	3604	43961	100	100	100	1.07436

### Sheet: PGG Motifs Summary
	motif	num_gene_calls	num_regions	num_syn_cluster	percent_syn_cluster	percent_gene_calls	percent_regions
0	BB	35090	163	1210	31.25	79.8208	48.9489
1	VR	8871	170	2662	68.75	20.1792	51.0511
Total		43961	333	3872	100	100	100

### Sheet: PGG SynGC Summary
	syn_cluster_type	num_syn_cluster	num_gene_calls	percent_syn_cluster	percent_gene_calls
0	accessory	855	6330	22.0816	14.3991
1	core	1186	34394	30.6302	78.2375
2	duplication	107	1065	2.76343	2.4226
3	rearrangement	350	798	9.03926	1.81525
4	singleton	1374	1374	35.4855	3.1255
Total		3872	43961	100	100

### Sheet: PG GC Summary
	gene_cluster_type	num_gene_cluster	num_gene_calls	percent_gene_cluster	percent_gene_calls
0	accessory	1016	7182	28.1909	16.3372
1	core	1212	35401	33.6293	80.5282
2	singleton	1376	1378	38.1798	3.1346
Total		3604	43961	100	100
