## Supplementary Table 3 for "Synteny-aware microbial pangenome graphs reveal blueprints of genomic variation"

### Sheet: COG24 Groups
Group	Description	COG Codes
Genetic Information Processing	DNA to RNA, RNA to Protein, maintenance, folding	A, B, J, K, L, D, O
Cellular Structure & Organization	architecture, motility, compartmentalization	M, N, Z, W, U, Y
Metabolism & Energy Production	energy, building blocks, biosynthesis	C, E, F, G, H, I, P, Q
Cellular Communication & Defense	cellular signaling, cellular protection	T, V
Poorly Characterized / Unknown	predicted or unknown roles	R, S

### Sheet: GC to SynGC
Gene Cluster	Copies	Positions	Conserved	Ratio	Synteny Gene Cluster	Region
Core	Single-copy	1	Yes	1:1	Core	BB
Core	Single-copy	X	No	1:X	Rearranged	Variable
Core	Multi-Copy	X	Yes	1:X	Duplication	BB
Core	Multi-Copy	X	No	1:X	Duplication	Variable
Core	Multi-Copy	X	Partly	1:X	Duplication	BB / Variable
Accessory	Single-copy	1	No	1:1	Accessory	Variable
Accessory	Single-copy	X	No	1:X	Rearranged	Variable
Accessory	Multi-Copy	X	No	1:X	Duplication	Variable
Singleton	Single-copy	1	No	1:1	Singleton	Variable
Singleton	Multi-Copy	X	No	1:X	Duplication	Variable
